# Pandoomain, a scalable pipeline for genomic and protein domain context analysis, reveals widespread PT-TG domain architectural diversity and novel polymorphic toxins

**DOI:** 10.1101/2025.10.01.679605

**Authors:** Emanuel Becerra Soto, Adam J. Oliver, Marcos H. de Moraes

**Affiliations:** Department of BioSciences, Rice University, Houston, TX, USA; Biochemistry and Cell Biology Graduate Program, Rice University, Houston, TX, USA

## Abstract

The rapid expansion of bacterial genome databases presents significant opportunities for functional discovery, yet a large fraction of genes and protein domains remain uncharacterized. Analyzing genomic context and domain architecture are powerful approaches for functional inference, but existing tools often lack the scalability and integrated workflow required for high-throughput analysis. To address this, we developed Pandoomain, a Snakemake pipeline that automates the acquisition of genomes from NCBI, identifies proteins of interest using Hidden Markov Models (HMMs), and performs systematic domain annotation and gene neighborhood analysis. We demonstrate the utility of Pandoomain through a comprehensive analysis of the poorly characterized pre-toxin TG (PT-TG) domain across 347,289 bacterial genomes. Our analysis revealed 10,226 PT-TG-containing proteins organized into 312 unique domain architectures, highlighting their association with diverse interbacterial antagonistic systems, including the Type VI, Type VII, and CDI systems. By leveraging genomic context, we identified a novel variant of the WXG trafficking domain, termed W10XG, and subsequently discovered 24 new families of associated toxin domains. We experimentally validated six of these toxins, confirming that five are neutralized by their cognate immunity proteins. Furthermore, our analysis revealed a significant enrichment of mobile genetic elements near W10XG and WXG domains compared to other trafficking domains, suggesting these loci are hotspots for genomic diversification. Pandoomain is an accessible tool that enables systematic, large-scale exploration of protein domains, and our analysis of the PT-TG domain provides a rich resource for future investigations into the mechanisms and evolution of bacterial antagonism.
