## Supplemental Table 3 for "Pandoomain, a scalable pipeline for genomic and protein domain context analysis, reveals widespread PT-TG domain architectural diversity and novel polymorphic toxins"

domain	letter
PF04493	Ţ
PF04740	ť
PF13930	ě
PF14411	ċ
PF15652	j
PF14449	Ź
PF14410	Ŭ
PF14431	i
PF14436	Ď
PF15640	Ł
PF12639	Ɔ
PF15636	b
PF21431	į
PF15657	l
PF14412	Æ
PF15542	ú
PF18431	č
PF06013	n
PF09000	ŷ
PF14424	ą
PF01473	ć
PF19127	g
PF04830	Ō
PF04829	Ų
PF00395	Ĉ
PF00545	Ä
PF20148	ħ
PF05593	B
PF03527	ă
PF14021	ģ
PF01441	ĸ
PF01035	Ģ
PF11311	ä
PF14414	ż
PF13018	A
PF05860	Ė
PF13332	Ŗ
PF15637	ê
PF12106	ŵ
PF21814	õ
PF02470	Ř
PF14433	Ń
PF15540	ė
PF18451	Ğ
PF07591	ľ
PF02195	Đ
PF18807	ï
PF00672	Ƌ
PF00015	Ľ
PF15644	î
PF00553	ā
PF18884	ĺ
PF16888	ř
PF13699	ġ
PF14657	ž
PF03496	Ā
PF05954	Ũ
PF06259	é
PF10145	Ŕ
PF15604	ì
PF14751	ű
PF15532	Ż
PF01909	Ħ
PF15650	c
PF05594	Ĺ
PF14517	r
PF05345	Õ
PF21111	æ
PF07661	Ã
PF15605	Ɓ
PF13517	Ø
PF12256	Ĩ
PF12255	è
PF03534	Ű
PF01435	Ĝ
PF13488	ķ
PF20410	ƅ
PF01476	Į
PF05488	t
PF15607	Ą
PF13385	ƈ
PF13395	Ŵ
PF00652	Ð
PF14448	À
PF14029	ĳ
PF12836	ň
PF00383	x
PF00415	ƀ
PF17957	ĝ
PF00795	.
PF01580	s
PF01471	Ļ
PF01541	È
PF21725	ļ
PF12802	Ň
PF15524	ď
PF13125	F
PF15526	ę
PF15649	d
PF15648	v
PF06037	Ì
PF14437	Ô
PF00126	ð
PF03466	Ý
PF00404	Ă
PF09346	Ƈ
PF20041	Ġ
PF15545	ŧ
PF13665	ŕ
PF11429	Î
PF00246	÷
PF08239	Ç
PF22148	w
PF00082	İ
PF01079	Ɗ
PF18664	@
PF01841	Ī
PF14107	å
PF09136	u
PF13205	Ő
PF03497	Å
PF04717	Š
PF22178	ē
PF00648	Ú
PF22783	Ĳ
PF01839	Ŀ
PF15643	Ę
PF02563	k
PF07461	Ć
PF13946	Í
PF15529	ñ
PF19458	ş
PF15653	>
PF09533	Ŷ
PF07508	Ÿ
PF13408	ß
PF21724	Ŝ
PF15534	ũ
PF02661	ĕ
PF02233	Ë
PF05521	e
PF15633	Ŋ
PF13753	q
PF01344	Ƃ
PF02687	Ò
PF17963	Ĵ
PF00028	ő
PF03564	Ĕ
PF15647	ņ
PF17642	ü
PF15538	Ť
PF12729	Ū
PF00232	ź
PF00413	ŀ
PF00353	Ŏ
PF00691	ĵ
PF04233	Â
PF00817	Ĭ
PF11798	ç
PF02368	Ċ
PF12698	ŗ
PF13432	Ş
PF13780	ĥ
PF00856	ƍ
PF01833	ó
PF00668	ń
PF00501	D
PF13193	a
PF00550	ō
PF00963	ŭ
PF00092	ƃ
PF16640	ŋ
PF00392	á
PF00361	š
PF13640	Ü
PF18798	ţ
PF18998	ÿ
PF00583	m
PF00226	ý
PF22596	h
